# Inhibitors of spore germination act against diverse human fungal pathogens

**DOI:** 10.64898/2026.09.15.751812

**Authors:** Jacqueline A. Spieles, Seth D. Greengo, Ashley M. Holt, Madison C. Barnes, Nancy P. Keller, Jeniel E. Nett, Christina M. Hull

**Affiliations:** Department of Biomolecular Chemistry, University of Wisconsin, Madison Madison, WI 53706; Department of Medical Microbiology & Immunology, University of Wisconsin, Madison Madison, WI 53706; Department of Medicine, School of Medicine and Public Health, Department of Plant, University of Wisconsin, Madison Madison, WI 53706; Pathology, College of Agricultural and Life Sciences, University of Wisconsin, Madison Madison, WI 53706

**Author notes:** To whom correspondence should be addressed: Dr. Christina M. Hull, 1135 Biochemistry Building, 420 Henry Mall, University of Wisconsin, Madison, Madison, WI 53706. Department of Medicine, Medical College of Wisconsin, 8701 Watertown Plank Road, Milwaukee, WI 53226.

**Keywords:** *Cryptococcus neoformans*, *C. deneoformans*, *Aspergillus fumigatus*, spores, germination, antifungal agents, conidia

## Abstract

Current antifungal drugs often cause severe side effects due to the conservation of molecular targets between fungal and mammalian cells. One way to avoid host toxicity in future antifungals is to leverage molecules with targets involved in processes unique to fungi, such as spore germination. Germination is conserved in several of the most critical fungal pathogens but absent in mammalian cells. In this work we evaluated 191 small molecule inhibitors of *Cryptococcus* germination for their abilities to inhibit germination of another fungal pathogen, *Aspergillus fumigatus*, as well as yeast growth of *Candida albicans* and a pan-resistant isolate of *Candida* (*Candidozyma*) *auris*. The cytotoxicity of these inhibitors towards human hepatocytes and erythrocytes was also assessed. Overall, we identified 101 molecules that were either 1) germination-specific inhibitors in one or both germinating species tested, or 2) inhibitory to both germination and vegetative growth in one or more species tested. The majority of these molecules exhibited minimal toxicity to the human cell types tested. Molecules were scored and ranked for therapeutic potential based on assay data. For two key molecules of interest, predicted binding targets (histone deacetylase and acetyl-CoA carboxylase) were identified computationally. Overall, the inhibitor molecules characterized here showed activity against phylogenetically diverse human fungal pathogens with minimal toxic effects on human cell lines.
