## Supplementary material for "Inhibitors of spore germination act against diverse human fungal pathogens": Dataset S1

### Sheet: Sheet1
Dataset S1. Fungal inhibition and mammalian cell cytotoxicity assay data for screened compounds.
PubChem CID	Compound ID (Ortiz et al., 2021)	Structure	C. deneoformans Yeast % Inhibition (Ortiz et al., 2021)	C. deneoformans Germination % Inhibition (Ortiz et al., 2021)	A. fumigatus Inhibition (Germination State) (Screen 1: 10 uM)	A. fumigatus Inhibition (Germination State) (Screen 2: 100 uM)	C. albicans Growth Inhibition (<90% growth compared to DMSO by OD600)	C. auris Growth Inhibition (<90% growth compared to DMSO by OD600)	Fibroblast Cytotoxicity: Relative Cell Viability (% of DMSO vehicle control) (Ortiz et al., 2021)	Hepatocyte (HepG2) Cytotoxicity: Relative Cell Viability (% of DMSO vehicle control)	Erythrocyte Cytotoxicity: Relative Cell Viability (100-% hemolysis of 0.1% Triton positive control OD570)
1992009	N/A		96.6	107.9	1	N/A	None	Yes (34%)	2.1	11.4	66.7277
3287596	N/A		100.2	107.1	1	N/A	None	None	45.9	18.5	98.967
707936	N/A		101.2	98.3	1	N/A	None	Yes (17%)	3.5	2	97.2195
4199189	N/A		101.2	58.8	1	N/A	None	Yes (1%)	31.1	4.5	94.8241
4162926	N/A		101.5	106.1	1	N/A	Yes (66%)	Yes (15%)	20.8	51.1	17.9981
7471335	N/A		101.6	104.7	1	N/A	None	None	4.1	3.4	99.9886
2954695	N/A		101.7	109.2	1	N/A	None	None	99.4	63.3	100.329
709153	H03		101.9	102.9	1	N/A	Yes (0%)	Yes (0%)	3.3	1.9	100.897
4413055	F07		9.5	4.6	2	N/A	None	None	49.5	106.3	96.364
42099839	N/A		43.6	97.8	2	N/A	None	None	79.3	81.1	97.0484
71798856	B05		54.8	94.5	2	N/A	None	None	93.6	98.7	98.9306
5769808	D15		70.2	88.1	2	N/A	None	Yes (77%)	14.4	14.5	100.299
72718563	B08		79.7	96.4	2	N/A	None	None	92	101.7	96.7062
71781394	B02		95.6	94.3	2	N/A	None	None	103.1	91	94.4819
803194	N/A		98.4	113.7	2	N/A	None	Yes (66%)	16.5	37.2	99.5346
2147408	N/A		98.9	84.8	2	N/A	Yes (9%)	Yes (7%)	2.9	3.1	47.4281
4737365	N/A		99.2	96.2	2	N/A	None	Yes (38%)	25.2	5	93.4552
4111118	N/A		100.7	106	2	N/A	None	None	7.1	82.8	94.4819
121637	N/A		100.9	96.3	2	N/A	None	None	3	15	91.7442
3397555	N/A		101.3	102.9	2	N/A	None	Yes (76%)	17.7	84.1	91.7442
7456205	H05		101.6	92.6	2	N/A	None	None	4.1	94.6	100.443
27297	N/A		101.8	110.4	2	N/A	None	Yes (7%)	4.7	37.9	92.7235
820752	N/A		101.8	107.1	2	N/A	None	Yes (62%)	115.4	2.7	96.6966
71797126	N/A		20.3	96.4	3	N/A	None	None	106.4	101.6	97.5618
27460748	N/A		22.5	102.3	3	N/A	None	None	112.9	93.6	96.364
4690650	N/A		25.9	101.1	3	N/A	None	Yes (63%)	66.8	50.7	95.5085
2238992	A04		73.6	105.6	3	N/A	None	Yes (85%)	70	58	97.2195
282938	H01		101.4	107.3	3	N/A	None	None	24.9	6	98.967
17520	N/A		101.5	93.6	3	N/A	None	Yes (49%)	3.3	2.4	98.967
16823609	N/A		2.4	106.9	4	N/A	None	None	99.9	86.2	99.6481
71804107	N/A		7.9	39.1	4	N/A	None	None	94	98.9	98.2462
71807075	E07		9.6	93.6	4	N/A	None	None	93.1	100.4	99.1017
16955786	N/A		21.9	108.3	4	N/A	None	None	85.9	22.8	100.216
652808	N/A		28	114.7	4	N/A	None	None	113.1	79.8	100.783
49722107	N/A		32.6	99.3	4	N/A	None	None	98.5	68.3	98.9306
18558862	N/A		36.7	97.1	4	N/A	None	None	88.2	45.3	99.615
71802096	B06		42.7	93.6	4	N/A	None	None	103.6	96.1	99.2728
3624343	N/A		45.7	98.6	4	N/A	None	None	23.4	28.3	97.7329
8720355	N/A		45.8	110.2	4	N/A	None	None	71.9	70.8	99.0805
4102712	N/A		46.8	107.6	4	N/A	None	None	43.9	59.8	98.9306
1570496	N/A		47.1	108.8	4	N/A	None	Yes (84%)	84.5	65.4	100.443
2831154	N/A		48.2	107.9	4	N/A	None	None	24.3	3.4	98.0751
2936975	D13		49.3	111.8	4	N/A	None	Yes (83%)	93.7	53.5	99.3075
2049334	N/A		53.3	99	4	N/A	None	Yes (77%)	88.3	95	95.3374
16456942	D17		57.7	109.4	4	N/A	None	Yes (88%)	69.7	39.1	97.1507
2992099	D14		59	104.8	4	N/A	None	Yes (81%)	99.2	97.5	99.9886
957599	N/A		59.9	105.8	4	N/A	None	Yes (58%)	10	2.2	100.443
4736829	N/A		62.6	107.6	4	N/A	None	None	96.3	87.5	99.4211
2919713	N/A		67.2	98.6	4	N/A	None	None	94.3	71.3	94.3108
1636480	C03		67.7	104.2	4	N/A	None	None	86.8	76.1	98.8535
7120750	N/A		72.7	107.6	4	N/A	None	None	79.8	90.5	101.01
773093	G01		73.1	109.7	4	N/A	None	Yes (15%)	62.5	56.3	99.6481
749608	D02		75.5	110.2	4	N/A	None	Yes (72%)	96	60	96.2425
5769972	D16		79.1	106.1	4	N/A	None	None	97.3	33.4	97.2642
16187117	N/A		83.7	110.5	4	N/A	None	None	118	88.9	97.0484
16456321	N/A		84.7	107.8	4	N/A	None	None	12.1	17.8	91.0207
2238994	A05		84.9	104	4	N/A	None	None	75.7	50.2	98.5884
874714	N/A		87.6	107.7	4	N/A	None	None	75.9	87.5	100.216
3090522	N/A		87.7	110	4	N/A	None	None	90.6	73	100.329
2974037	N/A		90.7	112.5	4	N/A	None	None	102.2	93.5	97.904
2497352	A07		92.5	98.1	4	N/A	None	None	96.2	94.6	98.0751
136081020	N/A		96	95.9	4	N/A	Yes (40%)	Yes (89%)	64.3	59.5	97.2195
955598	D05		98.2	105	4	N/A	None	None	34.2	29.4	95.6749
2133779	N/A		98.3	50	4	N/A	None	Yes (69%)	3.5	1.7	99.0805
4913014	F08		99.6	108.9	4	N/A	None	None	68.7	92.1	96.5831
2049855	G02		100.6	108.3	4	N/A	None	None	38.9	52.1	96.129
42589452	N/A		100.9	107.9	4	N/A	None	None	51.8	52.6	99.0805
2834581	H04		101.2	95.3	4	N/A	None	Yes (28%)	4.3	104.3	98.4173
4345313	N/A		101.2	106	4	N/A	None	Yes (76%)	28.8	12.5	98.5129
27144	N/A		101.5	93.6	4	N/A	None	Yes (11%)	3.3	72.5	96.4696
7185494	N/A		101.7	107.5	4	N/A	None	Yes (73%)	45.7	97.3	99.194
1589789	D08		79.6	108.8	5	1	None	None	74	66.6	97.6048
71782913	G10		99.5	93.1	5	1	None	None	66.6	34.7	96.5351
71786990	E05		8.3	90.8	5	2	None	None	94.3	101.6	96.0218
71786877	E03		10	92	5	2	None	None	89.8	92.2	97.5618
71786876	E02		12.2	90.5	5	2	None	None	97.1	89.1	96.8773
91629266	B10		31.5	99.4	5	2	None	None	103.1	105.6	93.7975
71786870	E01		39.7	94	5	2	None	None	90.1	97.7	98.4173
2238990	A03		57	104.8	5	2	None	None	79.6	65.5	97.5618
1204290	C01		71.4	66.5	5	2	None	None	92.9	94.2	99.4211
1589778	D07		72.5	109.5	5	2	None	None	86	75.5	100.216
780598	F03		81	104	5	2	None	None	97.5	106.2	99.8751
91630328	G13		3	99.1	5	3	None	None	93.3	87.1	98.4173
7202929	G04		16.5	95.8	5	3	None	None	66.1	80.5	96.364
72720194	F12		29.6	95.4	5	3	None	None	70.6	59.7	96.7062
2239015	A06		45.4	99.8	5	3	None	None	75.4	96.5	99.2728
71797038	B04		47	94.2	5	3	None	None	94.6	98.5	97.0484
700148	D01		59.4	109.2	5	3	None	None	84.1	100.5	100.443
2008712	A02		68.9	109.3	5	3	None	None	97.9	94	97.4912
973573	F04		75.7	107.6	5	3	None	Yes (84%)	108.1	66.2	97.4912
16433415	C04		82.9	102.6	5	3	None	None	79.7	92.4	100.216
673711	F01		94.3	106	5	3	None	None	86.3	96.1	99.4211
2139195	F06		99.1	106.3	5	3	None	Yes (89%)	6.3	102.7	98.7399
71807060	E06		5.9	97.2	5	4	None	None	100.7	90.4	95.8507
71786985	E04		11	96.5	5	4	None	None	101.7	101.1	96.5351
18585630	A08		15.2	107.1	5	4	None	None	104.7	62.4	99.9886
71787916	B03		28.8	96	5	4	None	None	101.1	95.8	97.5618
8839503	B01		37.3	104.9	5	4	None	None	103.5	94.2	98.2859
962333	D06		53.4	39.6	5	4	None	None	73.9	67.4	96.4696
790960	D03		81.4	106.2	5	4	None	None	90.6	105.4	99.3075
2771030	G03		99.1	106	5	4	None	None	94.3	92	99.8751
16934170	G08		-6.6	19.6	5	5	None	None	77.5	91.6	97.904
16934160	G07		-6.1	22.1	5	5	None	None	75.3	95.4	96.0218
71796286	G11		3.1	91.7	5	5	None	None	99.2	100.9	97.904
16883840	F09		3.5	107.7	5	5	None	None	62.6	82.4	99.5346
71811049	F11		4	94.7	5	5	None	None	99.2	100.8	96.0218
16032794	G06		5.2	95.5	5	5	None	None	115.2	99.6	97.7329
27375613	N/A		9.4	98.5	5	5	None	None	94	49	98.4173
76149097	G12		10.4	92	5	5	None	None	94.5	95	96.364
7178481	N/A		15.8	109.9	5	5	None	None	88.3	67.8	98.3994
3516311	N/A		20.1	108.4	5	5	None	None	72.7	105.6	98.967
7503016	N/A		20.4	107.8	5	5	None	None	97.2	74.4	99.8751
7294823	G05		31.5	96.9	5	5	None	None	104.9	83.4	93.7975
27373469	N/A		33	97.5	5	5	None	None	109.3	84.3	97.2195
16942479	N/A		34.3	110.4	5	5	None	None	109.3	57.5	98.1723
768672	N/A		37.4	108.1	5	5	None	None	109	17	98.7399
25835862	N/A		41.6	96.6	5	5	None	None	104.6	98.3	99.1017
71803023	B07		44	94.5	5	5	None	None	90.7	97.7	96.7062
1186249	N/A		44.6	100	5	5	None	None	75.3	80.7	97.5618
899259	D04		45.3	108.1	5	5	None	None	84.5	80.4	97.8318
6263817	N/A		49	110.3	5	5	None	None	84.3	83	99.9886
27373907	N/A		49.7	98	5	5	None	None	97.6	92.2	94.3108
4684724	N/A		50.4	100.8	5	5	None	None	34.9	33.1	98.9306
1653635	D10		51.7	108.2	5	5	None	None	102.9	94.4	99.194
6104220	N/A		51.7	105	5	5	None	None	50.8	56.2	99.194
3521356	N/A		52.3	108.6	5	5	None	None	102.1	83	98.7399
7167022	N/A		52.4	107.3	5	5	None	None	83.5	94.3	99.9886
944383	A01		53.4	108.2	5	5	None	None	92.9	88.9	100.556
91626508	B09		53.9	93.3	5	5	None	None	98.3	94.2	99.2728
983861	N/A		55.6	55.6	5	5	None	None	101.6	88	95.8507
1307471	N/A		59.9	51.2	5	5	None	None	98.7	77.5	99.1017
1391595	C02		65.6	97.8	5	5	None	None	93.6	91.2	92.4286
852322	N/A		65.7	105	5	5	None	None	77.3	36.4	99.8751
3377203	N/A		66.6	106	5	5	None	None	86.3	96.3	99.6481
889748	N/A		67.9	111.9	5	5	None	None	26.7	41.5	99.6481
30865811	N/A		68.2	96.7	5	5	None	None	100.1	95.1	98.9306
2981975	N/A		70.4	109.3	5	5	None	None	88.7	73.6	95.4479
1653621	D09		77.4	100	5	5	None	None	75.1	19.2	99.1017
2793380	N/A		78	105.1	5	5	None	Yes (82%)	5.7	2.6	97.3777
700976	N/A		78.1	109.7	5	5	None	None	97.5	94.9	99.8751
2129690	D11		80.1	109.8	5	5	None	None	104.3	19.2	97.1507
30860168	F10		82	98.7	5	5	None	None	93.7	95.6	97.3907
2354424	D12		88.9	100.5	5	5	None	None	81.4	102.8	97.2195
733834	F02		89.7	108.3	5	5	None	None	96.8	77.4	99.0805
3797566	N/A		91.9	107.6	5	5	None	None	98.5	103.6	97.4912
7185492	N/A		99	110.7	5	5	None	None	40	47.7	96.2425
1092459	F05		100	103.2	5	5	None	None	89.4	69.3	100.556
292929	N/A		100.6	103.2	5	5	None	None	5.9	1.4	99.5346
4081132	N/A		101.5	104.1	5	5	None	None	84.9	102.1	98.8535
76150266	N/A		-14	98.1	5	N/A	None	None	92.9	72.2	96.364
76150259	N/A		-2.1	97.5	5	N/A	None	None	108.6	98.5	96.7062
3163780	N/A		-1.3	105.8	5	N/A	None	None	59.5	49.5	99.7616
701070	N/A		1.7	99.2	5	N/A	None	None	92.9	81.1	97.0484
71801965	N/A		3.9	97.4	5	N/A	None	None	95.9	105.1	96.7062
71803055	N/A		7	92.6	5	N/A	None	None	63.8	67.4	98.4173
71799766	N/A		7.9	94.7	5	N/A	None	None	99.9	89	92.2575
71788301	N/A		8.3	94.6	5	N/A	None	None	91.4	94.3	95.6796
4714160	N/A		14.9	94.9	5	N/A	None	None	90.5	30.6	98.0751
42065409	N/A		15.5	110.5	5	N/A	None	None	90	65.1	94.8803
4086498	N/A		20.2	108	5	N/A	None	None	106.8	90.7	99.4211
76937	N/A		22.1	99.4	5	N/A	None	Yes (63%)	59.9	92.1	89.6909
16951979	N/A		27.1	95.9	5	N/A	None	None	102.8	91.5	95.6796
723732	N/A		27.8	106.9	5	N/A	None	None	79.8	72.4	99.4211
717711	N/A		28.9	95.8	5	N/A	None	None	90	90	97.904
18585549	N/A		29.1	108.9	5	N/A	None	None	96.1	82.4	98.967
17016619	N/A		34	99	5	N/A	None	None	67.9	56.6	92.2575
7119035	N/A		38.8	107.6	5	N/A	None	None	89.2	3.1	99.7616
99741	N/A		49.2	108.2	5	N/A	None	None	40.8	5.1	93.2841
2943193	N/A		57.4	99.5	5	N/A	None	None	90.5	79.4	98.7595
16876071	N/A		58.1	107.2	5	N/A	None	None	86.9	88.5	99.5346
310131	N/A		59.8	98.8	5	N/A	None	None	67	85.8	88.4932
731806	N/A		64	114.6	5	N/A	None	None	91.1	85.7	100.443
5991625	N/A		65.3	92.4	5	N/A	None	None	72.5	47	94.1397
697528	N/A		71.6	106.9	5	N/A	None	None	96.1	93.7	99.6481
4360162	N/A		72.3	106	5	N/A	None	None	41.9	17.1	99.4211
767639	N/A		74	105.2	5	N/A	None	None	96.2	92	98.967
43842355	N/A		76.5	109	5	N/A	None	Yes (86%)	28.9	53.2	97.1507
1505880	N/A		77.5	105.3	5	N/A	None	None	87.7	82	101.237
1475928	N/A		77.9	108.7	5	N/A	None	None	58.1	48.3	99.6481
66123	N/A		79.5	95.9	5	N/A	None	None	67.9	105.2	83.7023
700009	N/A		82.2	97	5	N/A	None	None	96.3	89.1	94.9952
91628556	N/A		83.1	88	5	N/A	None	None	88.7	85.2	97.3907
4458495	N/A		87.8	89.1	5	N/A	None	None	52.5	46.1	95.1663
766532	N/A		96	99.8	5	N/A	None	None	56.4	76.9	93.9686
243059	N/A		98.9	108.1	5	N/A	None	None	46.1	83.2	97.4912
688709	N/A		100	102.1	5	N/A	None	None	91.6	92.3	98.5129
3242906	N/A		100.6	106.6	5	N/A	None	None	103.5	92.1	99.4211
2769740	N/A		101.5	105.7	5	N/A	None	None	2.7	1.4	68.771
16456368	N/A		101.6	107	5	N/A	Yes (48%)	Yes (6%)	2.8	5.8	87.3881
1522497	N/A		-0.4	98.3	N/A	N/A	None	None	82.8	92.8	91.7442
302279	H02		101.5	101	N/A	N/A	None	None	3.1	1.8	100.67
