## Supplementary material for "Inhibitors of spore germination act against diverse human fungal pathogens": Dataset S2

### Sheet: Score Optimized - Therapeutics
Dataset S2. Mathematically scored and ranked lists of fungal inhibitor compounds for therapeutic and biological research applications.
PubChem CID	C. deneoformans Yeast % Inhibition (Ortiz et al., 2021)	C. deneoformans Germination % Inhibition (Ortiz et al., 2021)	Weighted C. deneoformans Germination % Inhibition	A. fumigatus Inhibition (Germination State) (Screen 1: 10 uM)	Weighted A. fumigatus Inhibition (Germination State) (Screen 1: 10 uM)	A. fumigatus Inhibition (Germination State) (Screen 2: 100 uM)	Weighted A. fumigatus Inhibition (Germination State) (Screen 2: 100 uM)	C. albicans Growth Inhibition (<90% growth compared to DMSO by OD600)	Weighted C. albicans Growth Inhibition (<90% growth compared to DMSO by OD600)	C. auris Growth Inhibition (<90% growth compared to DMSO by OD600)	Weighted C. auris Growth Inhibition (<90% growth compared to DMSO by OD600)	Fibroblast Cytotoxicity: Relative Cell Viability (% of DMSO vehicle control) (Ortiz et al., 2021)	Hepatocyte (HepG2) Cytotoxicity: Relative Cell Viability (% of DMSO vehicle control)	Erythrocyte Cytotoxicity: % Hemolysis of 0.1% Triton positive control OD570	Erythrocyte Cytotoxicity: Relative Cell Viability (100-% hemolysis of 0.1% Triton positive control OD570)	Score out of 722.5	Normalized Score out of 100	Score Weighted 60/40 for Safety	Normalized Final Score Weighted 60/40 for Safety out of 100	Compound ID (Ortiz et al., 2021)
71781394	95.6	94.3	11.7875	2	75	N/A	0	None	0	None	0	103.1	91	5.51813	94.4819	470.969	65.1861	374.919	74.9838	B02
72718563	79.7	96.4	12.05	2	75	N/A	0	None	0	None	0	92	101.7	3.29377	96.7062	457.156	63.2742	369.341	73.8682	B08
2954695	101.7	109.2	13.65	1	100	N/A	0	None	0	None	0	99.4	63.3	-0.329204	100.329	478.379	66.2117	364.97	72.994	N/A
16187117	83.7	110.5	13.8125	4	25	N/A	0	None	0	None	0	118	88.9	2.95156	97.0484	426.461	59.0257	361.943	72.3885	N/A
71798856	54.8	94.5	11.8125	2	75	N/A	0	None	0	None	0	93.6	98.7	1.0694	98.9306	432.843	59.9091	358.266	71.6532	B05
2974037	90.7	112.5	14.0625	4	25	N/A	0	None	0	None	0	102.2	93.5	2.09603	97.904	423.366	58.5974	355.03	71.006	N/A
2992099	59	104.8	13.1	4	25	N/A	0	None	0	81	19	99.2	97.5	0.0113519	99.9886	412.789	57.1334	351.647	70.3294	D14
780598	81	104	13	5	0	2	7.5	None	0	None	0	97.5	106.2	0.124871	99.8751	405.075	56.0658	351.622	70.3245	F03
2497352	92.5	98.1	12.2625	4	25	N/A	0	None	0	None	0	96.2	94.6	1.92493	98.0751	418.638	57.9429	350.301	70.0602	A07
3797566	91.9	107.6	13.45	5	0	5	0	None	0	None	0	98.5	103.6	2.50876	97.4912	404.941	56.0472	349.461	69.8922	N/A
3242906	100.6	106.6	13.325	5	0	N/A	0	None	0	None	0	103.5	92.1	0.578945	99.4211	408.946	56.6015	348.95	69.79	N/A
71797126	20.3	96.4	12.05	3	50	N/A	0	None	0	None	0	106.4	101.6	2.43824	97.5618	387.912	53.6902	344.544	68.9088	N/A
27460748	22.5	102.3	12.7875	3	50	N/A	0	None	0	None	0	112.9	93.6	3.63597	96.364	388.152	53.7234	343.237	68.6474	N/A
790960	81.4	106.2	13.275	5	0	4	2.5	None	0	None	0	90.6	105.4	0.692464	99.3075	392.483	54.3228	341.308	68.2615	D03
2771030	99.1	106	13.25	5	0	4	2.5	None	0	None	0	94.3	92	0.124871	99.8751	401.025	55.5052	340.542	68.1084	G03
4081132	101.5	104.1	13.0125	5	0	5	0	None	0	None	0	84.9	102.1	1.14654	98.8535	400.366	55.414	340.061	68.0121	N/A
71802096	42.7	93.6	11.7	4	25	N/A	0	None	0	None	0	103.6	96.1	0.727195	99.2728	378.373	52.3699	336.559	67.3117	B06
688709	100	102.1	12.7625	5	0	N/A	0	None	0	None	0	91.6	92.3	1.48709	98.5129	395.175	54.6956	335.792	67.1583	N/A
700976	78.1	109.7	13.7125	5	0	5	0	None	0	None	0	97.5	94.9	0.124871	99.8751	384.088	53.1609	335.737	67.1473	N/A
673711	94.3	106	13.25	5	0	3	5	None	0	None	0	86.3	96.1	0.578945	99.4211	394.371	54.5842	335.099	67.0198	F01
2049334	53.3	99	12.375	4	25	N/A	0	None	0	77	23	88.3	95	4.6626	95.3374	392.312	54.2993	332.448	66.4896	N/A
30865811	68.2	96.7	12.0875	5	0	5	0	None	0	None	0	100.1	95.1	1.0694	98.9306	374.418	51.8226	332.137	66.4273	N/A
30860168	82	98.7	12.3375	5	0	5	0	None	0	None	0	93.7	95.6	2.60935	97.3907	381.028	52.7375	331.347	66.2695	F10
4736829	62.6	107.6	13.45	4	25	N/A	0	None	0	None	0	96.3	87.5	0.578945	99.4211	384.271	53.1863	331.055	66.2111	N/A
2008712	68.9	109.3	13.6625	5	0	3	5	None	0	None	0	97.9	94	2.50876	97.4912	376.954	52.1735	330.841	66.1682	A02
697528	71.6	106.9	13.3625	5	0	N/A	0	None	0	None	0	96.1	93.7	0.351908	99.6481	374.411	51.8215	329.667	65.9334	N/A
2354424	88.9	100.5	12.5625	5	0	5	0	None	0	None	0	81.4	102.8	2.78045	97.2195	382.882	52.9941	329.449	65.8898	D12
767639	74	105.2	13.15	5	0	N/A	0	None	0	None	0	96.2	92	1.03302	98.967	374.317	51.8086	328.421	65.6843	N/A
1204290	71.4	66.5	8.3125	5	0	2	7.5	None	0	None	0	92.9	94.2	0.578945	99.4211	373.734	51.7278	327.805	65.561	C01
25835862	41.6	96.6	12.075	5	0	5	0	None	0	None	0	104.6	98.3	0.8983	99.1017	355.677	49.2286	327.41	65.482	N/A
1653635	51.7	108.2	13.525	5	0	5	0	None	0	None	0	102.9	94.4	0.805982	99.194	361.719	50.0649	327.37	65.474	D10
91629266	31.5	99.4	12.425	5	0	2	7.5	None	0	None	0	103.1	105.6	6.20255	93.7975	353.922	48.9858	326.841	65.3681	B10
652808	28	114.7	14.3375	4	25	N/A	0	None	0	None	0	113.1	79.8	-0.783279	100.783	361.021	49.9683	325.559	65.1118	N/A
700009	82.2	97	12.125	5	0	N/A	0	None	0	None	0	96.3	89.1	5.00481	94.9952	374.72	51.8644	325.046	65.0092	N/A
973573	75.7	107.6	13.45	5	0	3	5	None	0	84	16	108.1	66.2	2.50876	97.4912	381.941	52.8638	323.933	64.7866	F04
7120750	72.7	107.6	13.45	4	25	N/A	0	None	0	None	0	79.8	90.5	-1.01032	101.01	382.46	52.9357	323.926	64.7851	N/A
3090522	87.7	110	13.75	4	25	N/A	0	None	0	None	0	90.6	73	-0.329204	100.329	390.379	54.0317	323.787	64.7574	N/A
874714	87.6	107.7	13.4625	4	25	N/A	0	None	0	None	0	75.9	87.5	-0.215685	100.216	389.678	53.9347	323.29	64.658	N/A
820752	101.8	107.1	13.3875	2	75	N/A	0	None	0	62	38	115.4	2.7	3.30339	96.6966	442.984	61.3127	322.814	64.5629	N/A
4913014	99.6	108.9	13.6125	4	25	N/A	0	None	0	None	0	68.7	92.1	3.41691	96.5831	395.596	54.7537	322.809	64.5618	F08
91626508	53.9	93.3	11.6625	5	0	5	0	None	0	None	0	98.3	94.2	0.727195	99.2728	357.335	49.4582	322.808	64.5617	B09
733834	89.7	108.3	13.5375	5	0	5	0	None	0	None	0	96.8	77.4	0.919501	99.0805	376.518	52.1132	322.15	64.4301	F02
700148	59.4	109.2	13.65	5	0	3	5	None	0	None	0	84.1	100.5	-0.442723	100.443	363.093	50.255	321.989	64.3979	D01
7185494	101.7	107.5	13.4375	4	25	N/A	0	None	0	73	27	45.7	97.3	0.805982	99.194	409.332	56.6549	321.312	64.2625	N/A
8839503	37.3	104.9	13.1125	5	0	4	2.5	None	0	None	0	103.5	94.2	1.71413	98.2859	348.898	48.2904	321.033	64.2066	B01
16032794	5.2	95.5	11.9375	5	0	5	0	None	0	None	0	115.2	99.6	2.26714	97.7329	329.67	45.6291	320.645	64.1291	G06
71797038	47	94.2	11.775	5	0	3	5	None	0	None	0	94.6	98.5	2.95156	97.0484	353.923	48.9859	320.338	64.0676	B04
3377203	66.6	106	13.25	5	0	5	0	None	0	None	0	86.3	96.3	0.351908	99.6481	362.098	50.1174	320.047	64.0094	N/A
16433415	82.9	102.6	12.825	5	0	3	5	None	0	None	0	79.7	92.4	-0.215685	100.216	373.041	51.6319	319.996	63.9992	C04
749608	75.5	110.2	13.775	4	25	N/A	0	None	0	72	28	96	60	3.75747	96.2425	394.518	54.6045	319.592	63.9183	D02
42099839	43.6	97.8	12.225	2	75	N/A	0	None	0	None	0	79.3	81.1	2.95156	97.0484	388.273	53.7403	319.377	63.8755	N/A
136081020	96	95.9	11.9875	4	25	N/A	0	Yes (40%)	60	89	11	64.3	59.5	2.78045	97.2195	425.007	58.8245	317.582	63.5163	N/A
91628556	83.1	88	11	5	0	N/A	0	None	0	None	0	88.7	85.2	2.60935	97.3907	365.391	50.5731	315.835	63.167	N/A
983861	55.6	55.6	6.95	5	0	5	0	None	0	None	0	101.6	88	4.14929	95.8507	348.001	48.1662	315.06	63.012	N/A
3521356	52.3	108.6	13.575	5	0	5	0	None	0	None	0	102.1	83	1.26006	98.7399	349.715	48.4035	315.023	63.0047	N/A
71787916	28.8	96	12	5	0	4	2.5	None	0	None	0	101.1	95.8	2.43824	97.5618	337.762	46.749	314.959	62.9918	B03
71807075	9.6	93.6	11.7	4	25	N/A	0	None	0	None	0	93.1	100.4	0.8983	99.1017	338.902	46.9068	314.519	62.9038	E07
731806	64	114.6	14.325	5	0	N/A	0	None	0	None	0	91.1	85.7	-0.442723	100.443	355.568	49.2135	314.32	62.8639	N/A
71786870	39.7	94	11.75	5	0	2	7.5	None	0	None	0	90.1	97.7	1.58272	98.4173	345.167	47.774	314.123	62.8245	E01
1391595	65.6	97.8	12.225	5	0	5	0	None	0	None	0	93.6	91.2	7.57138	92.4286	355.054	49.1424	314.069	62.8138	C02
944383	53.4	108.2	13.525	5	0	5	0	None	0	None	0	92.9	88.9	-0.556241	100.556	349.281	48.3434	314.037	62.8073	A01
1505880	77.5	105.3	13.1625	5	0	N/A	0	None	0	None	0	87.7	82	-1.23735	101.237	361.6	50.0484	313.855	62.7709	N/A
27373907	49.7	98	12.25	5	0	5	0	None	0	None	0	97.6	92.2	5.68923	94.3108	346.061	47.8977	313.436	62.6872	N/A
4086498	20.2	108	13.5	5	0	N/A	0	None	0	None	0	106.8	90.7	0.578945	99.4211	330.621	45.7607	312.874	62.5747	N/A
1092459	100	103.2	12.9	5	0	5	0	None	0	None	0	89.4	69.3	-0.556241	100.556	372.156	51.5095	312.7	62.54	F05
27373469	33	97.5	12.1875	5	0	5	0	None	0	None	0	109.3	84.3	2.78045	97.2195	336.007	46.5062	312.21	62.442	N/A
1636480	67.7	104.2	13.025	4	25	N/A	0	None	0	None	0	86.8	76.1	1.14654	98.8535	367.478	50.8621	311.801	62.3602	C03
773093	73.1	109.7	13.7125	4	25	N/A	0	None	0	15	85	62.5	56.3	0.351908	99.6481	415.261	57.4755	311.614	62.3228	G01
71803023	44	94.5	11.8125	5	0	5	0	None	0	None	0	90.7	97.7	3.29377	96.7062	340.919	47.186	311.526	62.3053	B07
71786985	11	96.5	12.0625	5	0	4	2.5	None	0	None	0	101.7	101.1	3.46487	96.5351	324.898	44.9685	311.436	62.2871	E04
2919713	67.2	98.6	12.325	4	25	N/A	0	None	0	None	0	94.3	71.3	5.68923	94.3108	364.436	50.4409	309.39	61.878	N/A
71804107	7.9	39.1	4.8875	4	25	N/A	0	None	0	None	0	94	98.9	1.75382	98.2462	328.934	45.5272	309.034	61.8068	N/A
7167022	52.4	107.3	13.4125	5	0	5	0	None	0	None	0	83.5	94.3	0.0113519	99.9886	343.601	47.5573	308.942	61.7885	N/A
16876071	58.1	107.2	13.4	5	0	N/A	0	None	0	None	0	86.9	88.5	0.465426	99.5346	346.435	47.9494	308.781	61.7561	N/A
76150259	-2.1	97.5	12.1875	5	0	N/A	0	None	0	None	0	108.6	98.5	3.29377	96.7062	313.894	43.4455	308.581	61.7163	N/A
16951979	27.1	95.9	11.9875	5	0	N/A	0	None	0	None	0	102.8	91.5	4.32039	95.6796	329.067	45.5456	308.483	61.6965	N/A
1307471	59.9	51.2	6.4	5	0	5	0	None	0	None	0	98.7	77.5	0.8983	99.1017	341.602	47.2805	306.686	61.3373	N/A
2834581	101.2	95.3	11.9125	4	25	N/A	0	None	0	28	72	4.3	104.3	1.58272	98.4173	417.13	57.7342	306.479	61.2958	H04
1589778	72.5	109.5	13.6875	5	0	2	7.5	None	0	None	0	86	75.5	-0.215685	100.216	355.403	49.1908	306.065	61.213	D07
71801965	3.9	97.4	12.175	5	0	N/A	0	None	0	None	0	95.9	105.1	3.29377	96.7062	313.781	43.4299	305.316	61.0631	N/A
16823609	2.4	106.9	13.3625	4	25	N/A	0	None	0	None	0	99.9	86.2	0.351908	99.6481	326.511	45.1918	305.044	61.0088	N/A
71796286	3.1	91.7	11.4625	5	0	5	0	None	0	None	0	99.2	100.9	2.09603	97.904	312.566	43.2618	304.897	60.9795	G11
71786990	8.3	90.8	11.35	5	0	2	7.5	None	0	None	0	94.3	101.6	3.97818	96.0218	319.072	44.1622	304.774	60.9548	E05
71811049	4	94.7	11.8375	5	0	5	0	None	0	None	0	99.2	100.8	3.97818	96.0218	311.859	43.1639	303.519	60.7038	F11
7294823	31.5	96.9	12.1125	5	0	5	0	None	0	None	0	104.9	83.4	6.20255	93.7975	325.71	45.081	302.742	60.5485	G05
709153	101.9	102.9	12.8625	1	100	N/A	0	Yes (0%)	100	0	100	3.3	1.9	-0.896797	100.897	520.859	72.0913	302.434	60.4868	H03
2943193	57.4	99.5	12.4375	5	0	N/A	0	None	0	None	0	90.5	79.4	1.24051	98.7595	338.497	46.8508	301.719	60.3437	N/A
2239015	45.4	99.8	12.475	5	0	3	5	None	0	None	0	75.4	96.5	0.727195	99.2728	334.048	46.235	300.936	60.1872	A06
66123	79.5	95.9	11.9875	5	0	N/A	0	None	0	None	0	67.9	105.2	16.2977	83.7023	348.29	48.2062	300.11	60.022	N/A
49722107	32.6	99.3	12.4125	4	25	N/A	0	None	0	None	0	98.5	68.3	1.0694	98.9306	335.743	46.4696	298.873	59.7745	N/A
1570496	47.1	108.8	13.6	4	25	N/A	0	None	0	84	16	84.5	65.4	-0.442723	100.443	352.043	48.7256	298.485	59.6969	N/A
71786876	12.2	90.5	11.3125	5	0	2	7.5	None	0	None	0	97.1	89.1	3.12266	96.8773	314.09	43.4726	297.758	59.5516	E02
18585549	29.1	108.9	13.6125	5	0	N/A	0	None	0	None	0	96.1	82.4	1.03302	98.967	320.179	44.3155	297.686	59.5372	N/A
2981975	70.4	109.3	13.6625	5	0	5	0	None	0	None	0	88.7	73.6	4.5521	95.4479	341.81	47.3094	297.541	59.5082	N/A
717711	28.9	95.8	11.975	5	0	N/A	0	None	0	None	0	90	90	2.09603	97.904	318.779	44.1217	297.253	59.4506	N/A
2238992	73.6	105.6	13.2	3	50	N/A	0	None	0	85	15	70	58	2.78045	97.2195	377.02	52.1826	297.078	59.4155	A04
6263817	49	110.3	13.7875	5	0	5	0	None	0	None	0	84.3	83	0.0113519	99.9886	330.076	45.6853	297.011	59.4021	N/A
71807060	5.9	97.2	12.15	5	0	4	2.5	None	0	None	0	100.7	90.4	4.14929	95.8507	307.501	42.5607	296.679	59.3357	E06
2936975	49.3	111.8	13.975	4	25	N/A	0	None	0	83	17	93.7	53.5	0.692464	99.3075	351.783	48.6896	296.342	59.2684	D13
76149097	10.4	92	11.5	5	0	5	0	None	0	None	0	94.5	95	3.63597	96.364	307.764	42.5971	296.231	59.2462	G12
3397555	101.3	102.9	12.8625	2	75	N/A	0	None	0	76	24	17.7	84.1	8.2558	91.7442	406.707	56.2916	294.45	58.8899	N/A
71786877	10	92	11.5	5	0	2	7.5	None	0	None	0	89.8	92.2	2.43824	97.5618	308.562	42.7075	293.29	58.6579	E03
3516311	20.1	108.4	13.55	5	0	5	0	None	0	None	0	72.7	105.6	1.03302	98.967	310.917	43.0335	293.196	58.6392	N/A
4413055	9.5	4.6	0.575	2	75	N/A	0	None	0	None	0	49.5	106.3	3.63597	96.364	337.239	46.6767	292.436	58.4872	F07
71788301	8.3	94.6	11.825	5	0	N/A	0	None	0	None	0	91.4	94.3	4.32039	95.6796	301.505	41.7307	290.906	58.1812	N/A
899259	45.3	108.1	13.5125	5	0	5	0	None	0	None	0	84.5	80.4	2.16821	97.8318	321.544	44.5044	290.572	58.1144	D04
71799766	7.9	94.7	11.8375	5	0	N/A	0	None	0	None	0	99.9	89	7.74249	92.2575	300.895	41.6464	290.501	58.1001	N/A
91630328	3	99.1	12.3875	5	0	3	5	None	0	None	0	93.3	87.1	1.58272	98.4173	299.205	41.4124	288.468	57.6936	G13
7456205	101.6	92.6	11.575	2	75	N/A	0	None	0	None	0	4.1	94.6	-0.442723	100.443	387.318	53.608	288.22	57.6439	H05
16942479	34.3	110.4	13.8	5	0	5	0	None	0	None	0	109.3	57.5	1.82765	98.1723	313.072	43.3318	287.742	57.5483	N/A
7503016	20.4	107.8	13.475	5	0	5	0	None	0	None	0	97.2	74.4	0.124871	99.8751	305.35	42.263	287.511	57.5021	N/A
1589789	79.6	108.8	13.6	5	0	1	10	None	0	None	0	74	66.6	2.39524	97.6048	341.405	47.2533	287.057	57.4114	D08
5769972	79.1	106.1	13.2625	4	25	N/A	0	None	0	None	0	97.3	33.4	2.7358	97.2642	345.327	47.7961	283.52	56.7041	D16
2238994	84.9	104	13	4	25	N/A	0	None	0	None	0	75.7	50.2	1.41161	98.5884	347.388	48.0814	282.666	56.5332	A05
8720355	45.8	110.2	13.775	4	25	N/A	0	None	0	None	0	71.9	70.8	0.919501	99.0805	326.355	45.1703	281.816	56.3632	N/A
18585630	15.2	107.1	13.3875	5	0	4	2.5	None	0	None	0	104.7	62.4	0.0113519	99.9886	298.176	41.2701	281.805	56.3609	A08
1186249	44.6	100	12.5	5	0	5	0	None	0	None	0	75.3	80.7	2.43824	97.5618	310.662	42.9982	280.591	56.1183	N/A
243059	98.9	108.1	13.5125	5	0	N/A	0	None	0	None	0	46.1	83.2	2.50876	97.4912	339.204	46.9486	280.004	56.0009	N/A
27144	101.5	93.6	11.7	4	25	N/A	0	None	0	11	89	3.3	72.5	3.53043	96.4696	399.47	55.2899	279.82	55.964	N/A
2238990	57	104.8	13.1	5	0	2	7.5	None	0	None	0	79.6	65.5	2.43824	97.5618	320.262	44.3269	279.395	55.8791	A03
766532	96	99.8	12.475	5	0	N/A	0	None	0	None	0	56.4	76.9	6.03144	93.9686	335.744	46.4697	278.618	55.7235	N/A
701070	1.7	99.2	12.4	5	0	N/A	0	None	0	None	0	92.9	81.1	2.95156	97.0484	285.148	39.4669	277.723	55.5446	N/A
4199189	101.2	58.8	7.35	1	100	N/A	0	None	0	1	99	31.1	4.5	5.17592	94.8241	437.974	60.6193	276.01	55.202	N/A
76937	22.1	99.4	12.425	5	0	N/A	0	None	0	63	37	59.9	92.1	10.3091	89.6909	313.216	43.3517	275.549	55.1098	N/A
310131	59.8	98.8	12.35	5	0	N/A	0	None	0	None	0	67	85.8	11.5068	88.4932	313.443	43.3831	275.447	55.0894	N/A
4111118	100.7	106	13.25	2	75	N/A	0	None	0	None	0	7.1	82.8	5.51813	94.4819	373.332	51.6722	273.826	54.7651	N/A
1522497	-0.4	98.3	12.2875	0	0	N/A	0	None	0	None	0	82.8	92.8	8.2558	91.7442	279.232	38.648	272.971	54.5943	N/A
4690650	25.9	101.1	12.6375	3	50	N/A	0	None	0	63	37	66.8	50.7	4.4915	95.5085	338.546	46.8576	272.435	54.4869	N/A
723732	27.8	106.9	13.3625	5	0	N/A	0	None	0	None	0	79.8	72.4	0.578945	99.4211	292.784	40.5237	271.106	54.2213	N/A
27297	101.8	110.4	13.8	2	75	N/A	0	None	0	7	93	4.7	37.9	7.27655	92.7235	418.923	57.9825	269.572	53.9144	N/A
42589452	100.9	107.9	13.4875	4	25	N/A	0	None	0	None	0	51.8	52.6	0.919501	99.0805	342.868	47.4558	269.463	53.8925	N/A
2139195	99.1	106.3	13.2875	5	0	3	5	None	0	89	11	6.3	102.7	1.26006	98.7399	336.127	46.5228	268.515	53.703	F06
7178481	15.8	109.9	13.7375	5	0	5	0	None	0	None	0	88.3	67.8	1.60061	98.3994	284.037	39.3131	268.482	53.6963	N/A
18558862	36.7	97.1	12.1375	4	25	N/A	0	None	0	None	0	88.2	45.3	0.384986	99.615	306.953	42.4848	268.068	53.6135	N/A
962333	53.4	39.6	4.95	5	0	4	2.5	None	0	None	0	73.9	67.4	3.53043	96.4696	298.62	41.3314	266.574	53.3149	D06
16934160	-6.1	22.1	2.7625	5	0	5	0	None	0	None	0	75.3	95.4	3.97818	96.0218	263.384	36.4546	265.142	53.0284	G07
2129690	80.1	109.8	13.725	5	0	5	0	None	0	None	0	104.3	19.2	2.84932	97.1507	314.476	43.526	265.065	53.013	D11
16934170	-6.6	19.6	2.45	5	0	5	0	None	0	None	0	77.5	91.6	2.09603	97.904	262.854	36.3812	265.039	53.0079	G08
3287596	100.2	107.1	13.3875	1	100	N/A	0	None	0	None	0	45.9	18.5	1.03302	98.967	376.954	52.1736	264.473	52.8947	N/A
42065409	15.5	110.5	13.8125	5	0	N/A	0	None	0	None	0	90	65.1	5.11969	94.8803	279.293	38.6564	263.856	52.7712	N/A
76150266	-14	98.1	12.2625	5	0	N/A	0	None	0	None	0	92.9	72.2	3.63597	96.364	259.727	35.9483	260.642	52.1283	N/A
7202929	16.5	95.8	11.975	5	0	3	5	None	0	None	0	66.1	80.5	3.63597	96.364	276.439	38.2615	258.81	51.762	G04
803194	98.4	113.7	14.2125	2	75	N/A	0	None	0	66	34	16.5	37.2	0.465426	99.5346	374.847	51.8819	258.14	51.628	N/A
16456942	57.7	109.4	13.675	4	25	N/A	0	None	0	88	12	69.7	39.1	2.84932	97.1507	314.326	43.5053	257.252	51.4505	D17
71782913	99.5	93.1	11.6375	5	0	1	10	None	0	None	0	66.6	34.7	3.46487	96.5351	318.973	44.1485	255.178	51.0357	G10
2049855	100.6	108.3	13.5375	4	25	N/A	0	None	0	None	0	38.9	52.1	3.87099	96.129	326.267	45.158	252.993	50.5986	G02
16883840	3.5	107.7	13.4625	5	0	5	0	None	0	None	0	62.6	82.4	0.465426	99.5346	261.497	36.1934	252.564	50.5128	F09
27375613	9.4	98.5	12.3125	5	0	5	0	None	0	None	0	94	49	1.58272	98.4173	263.13	36.4193	251.695	50.3391	N/A
852322	65.7	105	13.125	5	0	5	0	None	0	None	0	77.3	36.4	0.124871	99.8751	292.4	40.4706	250.889	50.1777	N/A
5991625	65.3	92.4	11.55	5	0	N/A	0	None	0	None	0	72.5	47	5.86034	94.1397	290.49	40.2062	250.018	50.0037	N/A
1475928	77.9	108.7	13.5875	5	0	N/A	0	None	0	None	0	58.1	48.3	0.351908	99.6481	297.536	41.1814	249.356	49.8712	N/A
72720194	29.6	95.4	11.925	5	0	3	5	None	0	None	0	70.6	59.7	3.29377	96.7062	273.531	37.859	249.03	49.806	F12
768672	37.4	108.1	13.5125	5	0	5	0	None	0	None	0	109	17	1.26006	98.7399	275.652	38.1526	248.841	49.7681	N/A
4162926	101.5	106.1	13.2625	1	100	N/A	0	Yes (66%)	34	15	85	20.8	51.1	82.0019	17.9981	423.661	58.6381	247.892	49.5784	N/A
707936	101.2	98.3	12.2875	1	100	N/A	0	None	0	17	83	3.5	2	2.78045	97.2195	399.207	55.2536	243.069	48.6137	N/A
4102712	46.8	107.6	13.45	4	25	N/A	0	None	0	None	0	43.9	59.8	1.0694	98.9306	287.881	39.8451	242.986	48.5971	N/A
4737365	99.2	96.2	12.025	2	75	N/A	0	None	0	38	62	25.2	5	6.54475	93.4552	371.88	51.4713	241.158	48.2316	N/A
4458495	87.8	89.1	11.1375	5	0	N/A	0	None	0	None	0	52.5	46.1	4.83371	95.1663	292.704	40.5126	240.601	48.1201	N/A
17016619	34	99	12.375	5	0	N/A	0	None	0	None	0	67.9	56.6	7.74249	92.2575	263.133	36.4197	238.71	47.742	N/A
71803055	7	92.6	11.575	5	0	N/A	0	None	0	None	0	63.8	67.4	1.58272	98.4173	248.192	34.3519	238.41	47.682	N/A
16955786	21.9	108.3	13.5375	4	25	N/A	0	None	0	None	0	85.9	22.8	-0.215685	100.216	269.353	37.2807	237.525	47.505	N/A
7185492	99	110.7	13.8375	5	0	5	0	None	0	None	0	40	47.7	3.75747	96.2425	296.78	41.0768	237.357	47.4713	N/A
6104220	51.7	105	13.125	5	0	5	0	None	0	None	0	50.8	56.2	0.805982	99.194	271.019	37.5113	236.88	47.3761	N/A
1653621	77.4	100	12.5	5	0	5	0	None	0	None	0	75.1	19.2	0.8983	99.1017	283.302	39.2113	235.958	47.1916	D09
4714160	14.9	94.9	11.8625	5	0	N/A	0	None	0	None	0	90.5	30.6	1.92493	98.0751	245.938	34.0398	231.844	46.3687	N/A
43842355	76.5	109	13.625	5	0	N/A	0	None	0	86	14	28.9	53.2	2.84932	97.1507	283.376	39.2215	228.541	45.7081	N/A
2147408	98.9	84.8	10.6	2	75	N/A	0	Yes (9%)	91	7	93	2.9	3.1	52.5719	47.4281	421.928	58.3984	227.866	45.5732	N/A
955598	98.2	105	13.125	4	25	N/A	0	None	0	None	0	34.2	29.4	4.32506	95.6749	295.6	40.9135	223.807	44.7615	D05
16456368	101.6	107	13.375	5	0	N/A	0	Yes (48%)	52	6	94	2.8	5.8	12.6119	87.3881	356.963	49.4067	219.527	43.9053	N/A
4345313	101.2	106	13.25	4	25	N/A	0	None	0	76	24	28.8	12.5	1.48709	98.5129	303.263	41.9741	217.186	43.4371	N/A
7119035	38.8	107.6	13.45	5	0	N/A	0	None	0	None	0	89.2	3.1	0.238389	99.7616	244.312	33.8148	216.795	43.3591	N/A
3163780	-1.3	105.8	13.225	5	0	N/A	0	None	0	None	0	59.5	49.5	0.238389	99.7616	220.687	30.5449	214.407	42.8813	N/A
5769808	70.2	88.1	11.0125	2	75	N/A	0	None	0	77	23	14.4	14.5	-0.299433	100.299	308.412	42.6868	214.034	42.8068	D15
1992009	96.6	107.9	13.4875	1	100	N/A	0	None	0	34	66	2.1	11.4	33.2723	66.7277	356.315	49.317	210.92	42.184	N/A
7471335	101.6	104.7	13.0875	1	100	N/A	0	None	0	None	0	4.1	3.4	0.0113519	99.9886	322.176	44.5919	209.116	41.8232	N/A
282938	101.4	107.3	13.4125	3	50	N/A	0	None	0	None	0	24.9	6	1.03302	98.967	294.679	40.7861	207.885	41.5769	H01
889748	67.9	111.9	13.9875	5	0	5	0	None	0	None	0	26.7	41.5	0.351908	99.6481	249.736	34.5655	206.611	41.3223	N/A
17520	101.5	93.6	11.7	3	50	N/A	0	None	0	49	51	3.3	2.4	1.03302	98.967	318.867	44.1338	206.063	41.2127	N/A
4360162	72.3	106	13.25	5	0	N/A	0	None	0	None	0	41.9	17.1	0.578945	99.4211	243.971	33.7676	198.918	39.7836	N/A
121637	100.9	96.3	12.0375	2	75	N/A	0	None	0	None	0	3	15	8.2558	91.7442	297.682	41.2016	198.709	39.7417	N/A
4684724	50.4	100.8	12.6	5	0	5	0	None	0	None	0	34.9	33.1	1.0694	98.9306	229.931	31.8243	196.753	39.3506	N/A
2133779	98.3	50	6.25	4	25	N/A	0	None	0	69	31	3.5	1.7	0.919501	99.0805	264.83	36.6547	180.28	36.0561	N/A
16456321	84.7	107.8	13.475	4	25	N/A	0	None	0	None	0	12.1	17.8	8.97933	91.0207	244.096	33.7849	179.228	35.8457	N/A
957599	59.9	105.8	13.225	4	25	N/A	0	None	0	58	42	10	2.2	-0.442723	100.443	252.768	34.9852	178.974	35.7948	N/A
99741	49.2	108.2	13.525	5	0	N/A	0	None	0	None	0	40.8	5.1	6.71586	93.2841	201.909	27.9459	168.876	33.7753	N/A
2831154	48.2	107.9	13.4875	4	25	N/A	0	None	0	None	0	24.3	3.4	1.92493	98.0751	212.463	29.4066	166.811	33.3621	N/A
292929	100.6	103.2	12.9	5	0	5	0	None	0	None	0	5.9	1.4	0.465426	99.5346	220.335	30.4961	160.562	32.1125	N/A
302279	101.5	101	12.625	0	0	N/A	0	None	0	None	0	3.1	1.8	-0.66976	100.67	219.695	30.4076	159.593	31.9187	H02
2793380	78	105.1	13.1375	5	0	5	0	None	0	82	18	5.7	2.6	2.62228	97.3777	214.815	29.7322	157.34	31.4681	N/A
2769740	101.5	105.7	13.2125	5	0	N/A	0	None	0	None	0	2.7	1.4	31.229	68.771	187.584	25.9631	127.173	25.4346	N/A
44116743	96	95.9	11.9875	0	0	N/A	0	None	0	None	0	64.3	0	N/A	0	172.287	23.846	115.418	23.0837	N/A
5351098	98.9	84.8	10.6	0	0	N/A	0	None	0	None	0	2.9	0	N/A	0	112.4	15.5571	54.7343	10.9469	N/A
3624343	45.7	98.6	12.325	0	0	N/A	0	None	0	None	0	23.4	0	N/A	0	81.425	11.2699	50.8675	10.1735	N/A

### Sheet: Score Optimized - Bio Research
Dataset S2. Mathematically scored and ranked lists of fungal inhibitor compounds for therapeutic and biological research applications.
PubChem CID	C. deneoformans Yeast % Inhibition (Ortiz et al., 2021)	Adjusted C. deneoformans Yeast % Inhibition	C. deneoformans Germination % Inhibition (Ortiz et al., 2021)	Weighted C. deneoformans Germination % Inhibition	A. fumigatus Inhibition (Germination State) (Screen 1: 10 uM)	Weighted A. fumigatus Inhibition (Germination State) (Screen 1: 10 uM)	A. fumigatus Inhibition (Germination State) (Screen 2: 100 uM)	Weighted A. fumigatus Inhibition (Germination State) (Screen 2: 100 uM)	Germination Specificity Score out of 222.5	Normalized Germination Specificity Score out of 100	Compound ID (Ortiz et al., 2021)	C. deneoformans Specificity Score out of 12.5	Normalized C. deneoformans Specificity Score out of 100	Normalized C. deneoformans Germination Specificity Score
4413055	9.5	90.5	4.6	0.575	2	75	N/A	0	166.075	74.6404	F07	-74.425	-595.4	-260.38
42099839	43.6	56.4	97.8	12.225	2	75	N/A	0	143.625	64.5506	N/A	-62.775	-502.2	-218.825
71797126	20.3	79.7	96.4	12.05	3	50	N/A	0	141.75	63.7079	N/A	-37.95	-303.6	-119.946
27460748	22.5	77.5	102.3	12.7875	3	50	N/A	0	140.287	63.0506	N/A	-37.2125	-297.7	-117.325
4690650	25.9	74.1	101.1	12.6375	3	50	N/A	0	136.738	61.4551	N/A	-37.3625	-298.9	-118.722
16823609	2.4	97.6	106.9	13.3625	4	25	N/A	0	135.962	61.1067	N/A	-11.6375	-93.1	-15.9966
71798856	54.8	45.2	94.5	11.8125	2	75	N/A	0	132.012	59.3315	B05	-63.1875	-505.5	-223.084
71807075	9.6	90.4	93.6	11.7	4	25	N/A	0	127.1	57.1236	E07	-13.3	-106.4	-24.6382
76150266	-14	114	98.1	12.2625	5	0	N/A	0	126.263	56.7472	N/A	12.2625	98.1	77.4236
71804107	7.9	92.1	39.1	4.8875	4	25	N/A	0	121.987	54.8258	N/A	-20.1125	-160.9	-53.0371
1992009	96.6	3.4	107.9	13.4875	1	100	N/A	0	116.888	52.5337	N/A	-86.5125	-692.1	-319.783
16955786	21.9	78.1	108.3	13.5375	4	25	N/A	0	116.637	52.4213	N/A	-11.4625	-91.7	-19.6393
5769808	70.2	29.8	88.1	11.0125	2	75	N/A	0	115.812	52.0506	D15	-63.9875	-511.9	-229.925
3163780	-1.3	101.3	105.8	13.225	5	0	N/A	0	114.525	51.4719	N/A	13.225	105.8	78.636
91630328	3	97	99.1	12.3875	5	0	3	5	114.388	51.4101	G13	7.3875	59.1	55.2551
76150259	-2.1	102.1	97.5	12.1875	5	0	N/A	0	114.287	51.3652	N/A	12.1875	97.5	74.4326
3287596	100.2	-0.2	107.1	13.3875	1	100	N/A	0	113.188	50.8708	N/A	-86.6125	-692.9	-321.015
1522497	-0.4	100.4	98.3	12.2875	0	0	N/A	0	112.688	50.6461	N/A	12.2875	98.3	74.473
2954695	101.7	-1.7	109.2	13.65	1	100	N/A	0	111.95	50.3146	N/A	-86.35	-690.8	-320.243
4162926	101.5	-1.5	106.1	13.2625	1	100	N/A	0	111.763	50.2303	N/A	-86.7375	-693.9	-321.835
7471335	101.6	-1.6	104.7	13.0875	1	100	N/A	0	111.488	50.1067	N/A	-86.9125	-695.3	-322.597
652808	28	72	114.7	14.3375	4	25	N/A	0	111.338	50.0393	N/A	-10.6625	-85.3	-17.6303
707936	101.2	-1.2	98.3	12.2875	1	100	N/A	0	111.087	49.927	N/A	-87.7125	-701.7	-325.887
709153	101.9	-1.9	102.9	12.8625	1	100	N/A	0	110.962	49.8708	H03	-87.1375	-697.1	-323.615
701070	1.7	98.3	99.2	12.4	5	0	N/A	0	110.7	49.7528	N/A	12.4	99.2	74.4764
71786990	8.3	91.7	90.8	11.35	5	0	2	7.5	110.55	49.6854	E05	3.85	30.8	40.2427
16883840	3.5	96.5	107.7	13.4625	5	0	5	0	109.963	49.4213	F09	13.4625	107.7	78.5607
16934170	-6.6	106.6	19.6	2.45	5	0	5	0	109.05	49.0112	G08	2.45	19.6	34.3056
71786877	10	90	92	11.5	5	0	2	7.5	109	48.9888	E03	4	32	40.4944
16934160	-6.1	106.1	22.1	2.7625	5	0	5	0	108.862	48.927	G07	2.7625	22.1	35.5135
71807060	5.9	94.1	97.2	12.15	5	0	4	2.5	108.75	48.8764	E06	9.65	77.2	63.0382
71796286	3.1	96.9	91.7	11.4625	5	0	5	0	108.363	48.7022	G11	11.4625	91.7	70.2011
71801965	3.9	96.1	97.4	12.175	5	0	N/A	0	108.275	48.6629	N/A	12.175	97.4	73.0315
71811049	4	96	94.7	11.8375	5	0	5	0	107.838	48.4663	F11	11.8375	94.7	71.5831
72718563	79.7	20.3	96.4	12.05	2	75	N/A	0	107.35	48.2472	B08	-62.95	-503.6	-227.676
16032794	5.2	94.8	95.5	11.9375	5	0	5	0	106.737	47.9719	G06	11.9375	95.5	71.736
71786876	12.2	87.8	90.5	11.3125	5	0	2	7.5	106.612	47.9157	E02	3.8125	30.5	39.2079
4199189	101.2	-1.2	58.8	7.35	1	100	N/A	0	106.15	47.7079	N/A	-92.65	-741.2	-346.746
49722107	32.6	67.4	99.3	12.4125	4	25	N/A	0	104.812	47.1067	N/A	-12.5875	-100.7	-26.7966
71803055	7	93	92.6	11.575	5	0	N/A	0	104.575	47	N/A	11.575	92.6	69.8
71799766	7.9	92.1	94.7	11.8375	5	0	N/A	0	103.938	46.7135	N/A	11.8375	94.7	70.7067
71786985	11	89	96.5	12.0625	5	0	4	2.5	103.562	46.5449	E04	9.5625	76.5	61.5225
71788301	8.3	91.7	94.6	11.825	5	0	N/A	0	103.525	46.5281	N/A	11.825	94.6	70.564
27375613	9.4	90.6	98.5	12.3125	5	0	5	0	102.912	46.2528	N/A	12.3125	98.5	72.3764
76149097	10.4	89.6	92	11.5	5	0	5	0	101.1	45.4382	G12	11.5	92	68.7191
18585630	15.2	84.8	107.1	13.3875	5	0	4	2.5	100.688	45.2528	A08	10.8875	87.1	66.1764
7202929	16.5	83.5	95.8	11.975	5	0	3	5	100.475	45.1573	G04	6.975	55.8	50.4787
18558862	36.7	63.3	97.1	12.1375	4	25	N/A	0	100.438	45.1404	N/A	-12.8625	-102.9	-28.8798
42065409	15.5	84.5	110.5	13.8125	5	0	N/A	0	98.3125	44.1854	N/A	13.8125	110.5	77.3427
7178481	15.8	84.2	109.9	13.7375	5	0	5	0	97.9375	44.0169	N/A	13.7375	109.9	76.9584
4714160	14.9	85.1	94.9	11.8625	5	0	N/A	0	96.9625	43.5787	N/A	11.8625	94.9	69.2393
71802096	42.7	57.3	93.6	11.7	4	25	N/A	0	94	42.2472	B06	-13.3	-106.4	-32.0764
3516311	20.1	79.9	108.4	13.55	5	0	5	0	93.45	42	N/A	13.55	108.4	75.2
4086498	20.2	79.8	108	13.5	5	0	N/A	0	93.3	41.9326	N/A	13.5	108	74.9663
7503016	20.4	79.6	107.8	13.475	5	0	5	0	93.075	41.8315	N/A	13.475	107.8	74.8157
8720355	45.8	54.2	110.2	13.775	4	25	N/A	0	92.975	41.7865	N/A	-11.225	-89.8	-24.0067
4102712	46.8	53.2	107.6	13.45	4	25	N/A	0	91.65	41.191	N/A	-11.55	-92.4	-25.6045
1570496	47.1	52.9	108.8	13.6	4	25	N/A	0	91.5	41.1236	N/A	-11.4	-91.2	-25.0382
71781394	95.6	4.4	94.3	11.7875	2	75	N/A	0	91.1875	40.9831	B02	-63.2125	-505.7	-232.358
803194	98.4	1.6	113.7	14.2125	2	75	N/A	0	90.8125	40.8146	N/A	-60.7875	-486.3	-222.743
76937	22.1	77.9	99.4	12.425	5	0	N/A	0	90.325	40.5955	N/A	12.425	99.4	69.9978
2831154	48.2	51.8	107.9	13.4875	4	25	N/A	0	90.2875	40.5787	N/A	-11.5125	-92.1	-25.7607
2936975	49.3	50.7	111.8	13.975	4	25	N/A	0	89.675	40.3034	D13	-11.025	-88.2	-23.9483
2238992	73.6	26.4	105.6	13.2	3	50	N/A	0	89.6	40.2697	A04	-36.8	-294.4	-127.065
91629266	31.5	68.5	99.4	12.425	5	0	2	7.5	88.425	39.7416	B10	4.925	39.4	39.5708
4737365	99.2	0.8	96.2	12.025	2	75	N/A	0	87.825	39.4719	N/A	-62.975	-503.8	-232.164
4111118	100.7	-0.7	106	13.25	2	75	N/A	0	87.55	39.3483	N/A	-61.75	-494	-227.326
72720194	29.6	70.4	95.4	11.925	5	0	3	5	87.325	39.2472	F12	6.925	55.4	47.3236
27297	101.8	-1.8	110.4	13.8	2	75	N/A	0	87	39.1011	N/A	-61.2	-489.6	-225.249
2147408	98.9	1.1	84.8	10.6	2	75	N/A	0	86.7	38.9663	N/A	-64.4	-515.2	-238.117
820752	101.8	-1.8	107.1	13.3875	2	75	N/A	0	86.5875	38.9157	N/A	-61.6125	-492.9	-226.992
3397555	101.3	-1.3	102.9	12.8625	2	75	N/A	0	86.5625	38.9045	N/A	-62.1375	-497.1	-229.098
121637	100.9	-0.9	96.3	12.0375	2	75	N/A	0	86.1375	38.7135	N/A	-62.9625	-503.7	-232.493
71787916	28.8	71.2	96	12	5	0	4	2.5	85.7	38.5169	B03	9.5	76	57.2584
723732	27.8	72.2	106.9	13.3625	5	0	N/A	0	85.5625	38.4551	N/A	13.3625	106.9	72.6775
7456205	101.6	-1.6	92.6	11.575	2	75	N/A	0	84.975	38.191	H05	-63.425	-507.4	-234.604
16951979	27.1	72.9	95.9	11.9875	5	0	N/A	0	84.8875	38.1517	N/A	11.9875	95.9	67.0258
18585549	29.1	70.9	108.9	13.6125	5	0	N/A	0	84.5125	37.9831	N/A	13.6125	108.9	73.4416
2049334	53.3	46.7	99	12.375	4	25	N/A	0	84.075	37.7865	N/A	-12.625	-101	-31.6067
717711	28.9	71.1	95.8	11.975	5	0	N/A	0	83.075	37.3371	N/A	11.975	95.8	66.5685
16456942	57.7	42.3	109.4	13.675	4	25	N/A	0	80.975	36.3933	D17	-11.325	-90.6	-27.1034
7294823	31.5	68.5	96.9	12.1125	5	0	5	0	80.6125	36.2303	G05	12.1125	96.9	66.5652
71786870	39.7	60.3	94	11.75	5	0	2	7.5	79.55	35.7528	E01	4.25	34	34.8764
16942479	34.3	65.7	110.4	13.8	5	0	5	0	79.5	35.7303	N/A	13.8	110.4	73.0652
27373469	33	67	97.5	12.1875	5	0	5	0	79.1875	35.5899	N/A	12.1875	97.5	66.5449
2992099	59	41	104.8	13.1	4	25	N/A	0	79.1	35.5506	D14	-11.9	-95.2	-29.8247
17016619	34	66	99	12.375	5	0	N/A	0	78.375	35.2247	N/A	12.375	99	67.1124
957599	59.9	40.1	105.8	13.225	4	25	N/A	0	78.325	35.2022	N/A	-11.775	-94.2	-29.4989
8839503	37.3	62.7	104.9	13.1125	5	0	4	2.5	78.3125	35.1966	B01	10.6125	84.9	60.0483
768672	37.4	62.6	108.1	13.5125	5	0	5	0	76.1125	34.2079	N/A	13.5125	108.1	71.1539
4736829	62.6	37.4	107.6	13.45	4	25	N/A	0	75.85	34.0899	N/A	-11.55	-92.4	-29.1551
7119035	38.8	61.2	107.6	13.45	5	0	N/A	0	74.65	33.5506	N/A	13.45	107.6	70.5753
2239015	45.4	54.6	99.8	12.475	5	0	3	5	72.075	32.3933	A06	7.475	59.8	46.0966
25835862	41.6	58.4	96.6	12.075	5	0	5	0	70.475	31.6742	N/A	12.075	96.6	64.1371
1636480	67.7	32.3	104.2	13.025	4	25	N/A	0	70.325	31.6067	C03	-11.975	-95.8	-32.0966
2919713	67.2	32.8	98.6	12.325	4	25	N/A	0	70.125	31.5169	N/A	-12.675	-101.4	-34.9416
71797038	47	53	94.2	11.775	5	0	3	5	69.775	31.3596	B04	6.775	54.2	42.7798
899259	45.3	54.7	108.1	13.5125	5	0	5	0	68.2125	30.6573	D04	13.5125	108.1	69.3787
1186249	44.6	55.4	100	12.5	5	0	5	0	67.9	30.5169	N/A	12.5	100	65.2584
71803023	44	56	94.5	11.8125	5	0	5	0	67.8125	30.4775	B07	11.8125	94.5	62.4888
3624343	45.7	54.3	98.6	12.325	0	0	N/A	0	66.625	29.9438	N/A	12.325	98.6	64.2719
7120750	72.7	27.3	107.6	13.45	4	25	N/A	0	65.75	29.5506	N/A	-11.55	-92.4	-31.4247
773093	73.1	26.9	109.7	13.7125	4	25	N/A	0	65.6125	29.4888	G01	-11.2875	-90.3	-30.4056
6263817	49	51	110.3	13.7875	5	0	5	0	64.7875	29.118	N/A	13.7875	110.3	69.709
99741	49.2	50.8	108.2	13.525	5	0	N/A	0	64.325	28.9101	N/A	13.525	108.2	68.5551
2238990	57	43	104.8	13.1	5	0	2	7.5	63.6	28.5843	A03	5.6	44.8	36.6921
749608	75.5	24.5	110.2	13.775	4	25	N/A	0	63.275	28.4382	D02	-11.225	-89.8	-30.6809
27373907	49.7	50.3	98	12.25	5	0	5	0	62.55	28.1124	N/A	12.25	98	63.0562
4684724	50.4	49.6	100.8	12.6	5	0	5	0	62.2	27.9551	N/A	12.6	100.8	64.3775
282938	101.4	-1.4	107.3	13.4125	3	50	N/A	0	62.0125	27.8708	H01	-36.5875	-292.7	-132.415
1653635	51.7	48.3	108.2	13.525	5	0	5	0	61.825	27.7865	D10	13.525	108.2	67.9933
6104220	51.7	48.3	105	13.125	5	0	5	0	61.425	27.6067	N/A	13.125	105	66.3034
3521356	52.3	47.7	108.6	13.575	5	0	5	0	61.275	27.5393	N/A	13.575	108.6	68.0697
7167022	52.4	47.6	107.3	13.4125	5	0	5	0	61.0125	27.4213	N/A	13.4125	107.3	67.3607
17520	101.5	-1.5	93.6	11.7	3	50	N/A	0	60.2	27.0562	N/A	-38.3	-306.4	-139.672
944383	53.4	46.6	108.2	13.525	5	0	5	0	60.125	27.0225	A01	13.525	108.2	67.6112
700148	59.4	40.6	109.2	13.65	5	0	3	5	59.25	26.6292	D01	8.65	69.2	47.9146
5769972	79.1	20.9	106.1	13.2625	4	25	N/A	0	59.1625	26.5899	D16	-11.7375	-93.9	-33.6551
91626508	53.9	46.1	93.3	11.6625	5	0	5	0	57.7625	25.9607	B09	11.6625	93.3	59.6303
16876071	58.1	41.9	107.2	13.4	5	0	N/A	0	55.3	24.8539	N/A	13.4	107.2	66.027
16187117	83.7	16.3	110.5	13.8125	4	25	N/A	0	55.1125	24.7697	N/A	-11.1875	-89.5	-32.3652
2943193	57.4	42.6	99.5	12.4375	5	0	N/A	0	55.0375	24.736	N/A	12.4375	99.5	62.118
962333	53.4	46.6	39.6	4.95	5	0	4	2.5	54.05	24.2921	D06	2.45	19.6	21.9461
16456321	84.7	15.3	107.8	13.475	4	25	N/A	0	53.775	24.1685	N/A	-11.525	-92.2	-34.0157
2238994	84.9	15.1	104	13	4	25	N/A	0	53.1	23.8652	A05	-12	-96	-36.0674
310131	59.8	40.2	98.8	12.35	5	0	N/A	0	52.55	23.618	N/A	12.35	98.8	61.209
983861	55.6	44.4	55.6	6.95	5	0	5	0	51.35	23.0787	N/A	6.95	55.6	39.3393
3090522	87.7	12.3	110	13.75	4	25	N/A	0	51.05	22.9438	N/A	-11.25	-90	-33.5281
874714	87.6	12.4	107.7	13.4625	4	25	N/A	0	50.8625	22.8596	N/A	-11.5375	-92.3	-34.7202
731806	64	36	114.6	14.325	5	0	N/A	0	50.325	22.618	N/A	14.325	114.6	68.609
2008712	68.9	31.1	109.3	13.6625	5	0	3	5	49.7625	22.3652	A02	8.6625	69.3	45.8326
1589778	72.5	27.5	109.5	13.6875	5	0	2	7.5	48.6875	21.882	D07	6.1875	49.5	35.691
2974037	90.7	9.3	112.5	14.0625	4	25	N/A	0	48.3625	21.736	N/A	-10.9375	-87.5	-32.882
852322	65.7	34.3	105	13.125	5	0	5	0	47.425	21.3146	N/A	13.125	105	63.1573
3377203	66.6	33.4	106	13.25	5	0	5	0	46.65	20.9663	N/A	13.25	106	63.4831
1391595	65.6	34.4	97.8	12.225	5	0	5	0	46.625	20.9551	C02	12.225	97.8	59.3775
1307471	59.9	40.1	51.2	6.4	5	0	5	0	46.5	20.8989	N/A	6.4	51.2	36.0494
5991625	65.3	34.7	92.4	11.55	5	0	N/A	0	46.25	20.7865	N/A	11.55	92.4	56.5933
889748	67.9	32.1	111.9	13.9875	5	0	5	0	46.0875	20.7135	N/A	13.9875	111.9	66.3067
2497352	92.5	7.5	98.1	12.2625	4	25	N/A	0	44.7625	20.118	A07	-12.7375	-101.9	-40.891
1204290	71.4	28.6	66.5	8.3125	5	0	2	7.5	44.4125	19.9607	C01	0.8125	6.5	13.2303
1589789	79.6	20.4	108.8	13.6	5	0	1	10	44	19.7753	D08	3.6	28.8	24.2876
30865811	68.2	31.8	96.7	12.0875	5	0	5	0	43.8875	19.7247	N/A	12.0875	96.7	58.2124
2981975	70.4	29.6	109.3	13.6625	5	0	5	0	43.2625	19.4438	N/A	13.6625	109.3	64.3719
973573	75.7	24.3	107.6	13.45	5	0	3	5	42.75	19.2135	F04	8.45	67.6	43.4067
697528	71.6	28.4	106.9	13.3625	5	0	N/A	0	41.7625	18.7697	N/A	13.3625	106.9	62.8348
136081020	96	4	95.9	11.9875	4	25	N/A	0	40.9875	18.4213	N/A	-13.0125	-104.1	-42.8393
4360162	72.3	27.7	106	13.25	5	0	N/A	0	40.95	18.4045	N/A	13.25	106	62.2022
955598	98.2	1.8	105	13.125	4	25	N/A	0	39.925	17.9438	D05	-11.875	-95	-38.5281
780598	81	19	104	13	5	0	2	7.5	39.5	17.7528	F03	5.5	44	30.8764
767639	74	26	105.2	13.15	5	0	N/A	0	39.15	17.5955	N/A	13.15	105.2	61.3978
4913014	99.6	0.4	108.9	13.6125	4	25	N/A	0	39.0125	17.5337	F08	-11.3875	-91.1	-36.7831
2049855	100.6	-0.6	108.3	13.5375	4	25	N/A	0	37.9375	17.0506	G02	-11.4625	-91.7	-37.3247
42589452	100.9	-0.9	107.9	13.4875	4	25	N/A	0	37.5875	16.8933	N/A	-11.5125	-92.1	-37.6034
43842355	76.5	23.5	109	13.625	5	0	N/A	0	37.125	16.6854	N/A	13.625	109	62.8427
4345313	101.2	-1.2	106	13.25	4	25	N/A	0	37.05	16.6517	N/A	-11.75	-94	-38.6742
7185494	101.7	-1.7	107.5	13.4375	4	25	N/A	0	36.7375	16.5112	N/A	-11.5625	-92.5	-37.9944
2834581	101.2	-1.2	95.3	11.9125	4	25	N/A	0	35.7125	16.0506	H04	-13.0875	-104.7	-44.3247
1475928	77.9	22.1	108.7	13.5875	5	0	N/A	0	35.6875	16.0393	N/A	13.5875	108.7	62.3697
1505880	77.5	22.5	105.3	13.1625	5	0	N/A	0	35.6625	16.0281	N/A	13.1625	105.3	60.664
700976	78.1	21.9	109.7	13.7125	5	0	5	0	35.6125	16.0056	N/A	13.7125	109.7	62.8528
27144	101.5	-1.5	93.6	11.7	4	25	N/A	0	35.2	15.8202	N/A	-13.3	-106.4	-45.2899
2793380	78	22	105.1	13.1375	5	0	5	0	35.1375	15.7921	N/A	13.1375	105.1	60.4461
1653621	77.4	22.6	100	12.5	5	0	5	0	35.1	15.7753	D09	12.5	100	57.8876
16433415	82.9	17.1	102.6	12.825	5	0	3	5	34.925	15.6966	C04	7.825	62.6	39.1483
790960	81.4	18.6	106.2	13.275	5	0	4	2.5	34.375	15.4494	D03	10.775	86.2	50.8247
2129690	80.1	19.9	109.8	13.725	5	0	5	0	33.625	15.1124	D11	13.725	109.8	62.4562
2133779	98.3	1.7	50	6.25	4	25	N/A	0	32.95	14.809	N/A	-18.75	-150	-67.5955
66123	79.5	20.5	95.9	11.9875	5	0	N/A	0	32.4875	14.6011	N/A	11.9875	95.9	55.2506
30860168	82	18	98.7	12.3375	5	0	5	0	30.3375	13.6348	F10	12.3375	98.7	56.1674
700009	82.2	17.8	97	12.125	5	0	N/A	0	29.925	13.4494	N/A	12.125	97	55.2247
91628556	83.1	16.9	88	11	5	0	N/A	0	27.9	12.5393	N/A	11	88	50.2697
673711	94.3	5.7	106	13.25	5	0	3	5	23.95	10.764	F01	8.25	66	38.382
733834	89.7	10.3	108.3	13.5375	5	0	5	0	23.8375	10.7135	F02	13.5375	108.3	59.5067
2354424	88.9	11.1	100.5	12.5625	5	0	5	0	23.6625	10.6348	D12	12.5625	100.5	55.5674
4458495	87.8	12.2	89.1	11.1375	5	0	N/A	0	23.3375	10.4888	N/A	11.1375	89.1	49.7944
71782913	99.5	0.5	93.1	11.6375	5	0	1	10	22.1375	9.94944	G10	1.6375	13.1	11.5247
3797566	91.9	8.1	107.6	13.45	5	0	5	0	21.55	9.68539	N/A	13.45	107.6	58.6427
2139195	99.1	0.9	106.3	13.2875	5	0	3	5	19.1875	8.6236	F06	8.2875	66.3	37.4618
2771030	99.1	0.9	106	13.25	5	0	4	2.5	16.65	7.48315	G03	10.75	86	46.7416
766532	96	4	99.8	12.475	5	0	N/A	0	16.475	7.40449	N/A	12.475	99.8	53.6022
44116743	96	4	95.9	11.9875	0	0	N/A	0	15.9875	7.18539	N/A	11.9875	95.9	51.5427
7185492	99	1	110.7	13.8375	5	0	5	0	14.8375	6.66854	N/A	13.8375	110.7	58.6843
243059	98.9	1.1	108.1	13.5125	5	0	N/A	0	14.6125	6.56742	N/A	13.5125	108.1	57.3337
1092459	100	0	103.2	12.9	5	0	5	0	12.9	5.79775	F05	12.9	103.2	54.4989
688709	100	0	102.1	12.7625	5	0	N/A	0	12.7625	5.73596	N/A	12.7625	102.1	53.918
3242906	100.6	-0.6	106.6	13.325	5	0	N/A	0	12.725	5.7191	N/A	13.325	106.6	56.1596
292929	100.6	-0.6	103.2	12.9	5	0	5	0	12.3	5.52809	N/A	12.9	103.2	54.364
16456368	101.6	-1.6	107	13.375	5	0	N/A	0	11.775	5.29213	N/A	13.375	107	56.1461
2769740	101.5	-1.5	105.7	13.2125	5	0	N/A	0	11.7125	5.26404	N/A	13.2125	105.7	55.482
5351098	98.9	1.1	84.8	10.6	0	0	N/A	0	11.7	5.25843	N/A	10.6	84.8	45.0292
4081132	101.5	-1.5	104.1	13.0125	5	0	5	0	11.5125	5.17416	N/A	13.0125	104.1	54.6371
302279	101.5	-1.5	101	12.625	0	0	N/A	0	11.125	5	H02	12.625	101	53
