## Supplementary material for "Inhibitors of spore germination act against diverse human fungal pathogens": Table S1

### Sheet: Sheet1
Table S1. PubChem CIDs of 54 A. fumigatus and C. deneoformans germination inhibitors belonging to previously identified substructure groups (Ortiz et al., 2021).
Substructure Group	PubChem CIDs
A	2008712​
A	2238990​
A	2238992​
A	2238994​
A	2239015​
A	2497352​
A	18585630​
B	8839503​
B	71781394​
B	71787916​
B	71797038​
B	71798856​
B	71802096​
B	72718563​
B	91629266​
C	1204290​
C	1636480​
C	16433415​
D	700148​
D	749608​
D	790960​
D	955598​
D	962333​
D	1589778​
D	1589789​
D	2936975​
D	2992099​
D	5769808​
D	5769972​
D	16456942​
E	71786870​
E	71786876​
E	71786877​
E	71786985​
E	71786990​
E	71807075​
E	717807060​
F	673711​
F	780598​
F	973573​
F	2139195​
F	4913014​
F	4413055​
F	72720194​
G	221030​
G	773093​
G	2049855​
G	7202929​
G	71782913​
G	91630328​
H	282938​
H	709153​
H	2834581​
H	7456205​
